# A single cell *Arabidopsis* root atlas reveals developmental trajectories in wild type and cell identity mutants

**DOI:** 10.1101/2020.06.29.178863

**Authors:** Rachel Shahan, Che-Wei Hsu, Trevor M. Nolan, Benjamin J. Cole, Isaiah W. Taylor, Anna Hendrika Cornelia Vlot, Philip N. Benfey, Uwe Ohler

**Affiliations:** Department of Biology, Duke University, Durham, North Carolina 27708, USA; Department of Biology, Humboldt Universität zu Berlin, 10117 Berlin, Germany; The Berlin Institute for Medical Systems Biology, Max Delbrück Center for Molecular Medicine, 10115 Berlin, Germany; Department of Energy Joint Genome Institute, Walnut Creek, California 94598, USA; Technische Universität Berlin, Germany; Howard Hughes Medical Institute, Duke University, Durham, North Carolina 27708, USA; Department of Computer Science, Humboldt Universität zu Berlin, 10117 Berlin, Germany

## Abstract

Cell fate acquisition is a fundamental developmental process in all multicellular organisms. Yet, much is unknown regarding how a cell traverses the pathway from stem cell to terminal differentiation. Advances in single cell genomics^1^ hold promise for unraveling developmental mechanisms^2–3^ in tissues^4^, organs^5–6^, and organisms^7–8^. However, lineage tracing can be challenging for some tissues^9^ and integration of high-quality datasets is often necessary to detect rare cell populations and developmental states^10,11^. Here, we harmonized single cell mRNA sequencing data from over 110,000 cells to construct a comprehensive atlas for a stereotypically developing organ with indeterminate growth, the *Arabidopsis* root. To test the utility of the atlas to interpret new datasets, we profiled mutants for two key transcriptional regulators at single cell resolution, *shortroot* and *scarecrow*. Although both transcription factors are required for early specification of cell identity^12^, our results suggest the existence of an alternative pathway acting in mature cells to specify endodermal identity, for which *SHORTROOT* is required. Uncovering the architecture of this pathway will provide insight into specification and stabilization of the endodermis, a tissue analogous to the mammalian epithelium. Thus, the atlas is a pivotal advance for unraveling the transcriptional programs that specify and maintain cell identity to regulate organ development in space and time.
