## Supplementary Dataset 7 for "A single cell *Arabidopsis* root atlas reveals developmental trajectories in wild type and cell identity mutants"

### Sheet: Sheet1
Supplementary Dataset 7. Correlation between CytoTRACE, scVelo latent time, and consensus time trajectories for each tissue/lineage. Each value is the Pearson correlation coefficient.
Ground Tissue (cortex + endodermis cells)
	CytoTRACE	latent.time	consensus.time
CytoTRACE	1	-0.77	-0.97
latent.time	-0.77	1	0.91
consensus.time	-0.97	0.91	1
Epidermis (trichoblast and atrichoblast cells) + lateral root cap cells
	CytoTRACE	latent.time	consensus.time
CytoTRACE	1	-0.81	-0.97
latent.time	-0.81	1	0.93
consensus.time	-0.97	0.93	1
Columella root cap (columella cells)
	CytoTRACE	latent.time	consensus.time
CytoTRACE	1	-0.62	-0.92
latent.time	-0.62	1	0.88
consensus.time	-0.92	0.88	1
Stele (phloem, xylem, procambium, and pericycle cells)
	CytoTRACE	latent.time	consensus.time
CytoTRACE	1	-0.69	-0.96
latent.time	-0.69	1	0.85
consensus.time	-0.96	0.85	1
