## Supplementary Dataset 1 for "A single cell *Arabidopsis* root atlas reveals developmental trajectories in wild type and cell identity mutants"

### Sheet: Sample Info
Supplementary Dataset 1. Experimental information for each sample used in this study.
sample	Used for Atlas?	source	genotype	age_post_germination	number of cells targeted	species
pp1	yes	Ryu et al. 2019, Plant Physiology	WT Col-0	5_day		Arabidopsis thaliana
dc1	yes	Denyer et al. 2019, Developmental Cell	WT Col-0	6_day		Arabidopsis thaliana
dc2	yes	Denyer et al. 2019, Developmental Cell	WT Col-0	6_day		Arabidopsis thaliana
col0	yes	Shahan & Hsu et al. (This study)	WT Col-0	5_day	5000	Arabidopsis thaliana
tnw1	yes	Shahan & Hsu et al. (This study)	WT Col-0	5_day	5000	Arabidopsis thaliana
tnw2	yes	Shahan & Hsu et al. (This study)	WT Col-0	5_day	5000	Arabidopsis thaliana
sc_1	yes	Shahan & Hsu et al. (This study)	WT Col-0	7_day	10000	Arabidopsis thaliana
sc_9	yes	Shahan & Hsu et al. (This study)	WT Col-0	5_day	10000	Arabidopsis thaliana
sc_10	yes	Shahan & Hsu et al. (This study)	WT Col-0	5_day	20000	Arabidopsis thaliana
sc_11	yes	Shahan & Hsu et al. (This study)	WT Col-0	5_day	10000	Arabidopsis thaliana
sc_12	yes	Shahan & Hsu et al. (This study)	WT Col-0	5_day	10000	Arabidopsis thaliana
sc_30	yes	Shahan & Hsu et al. (This study)	WT Col-0	5_day	10000	Arabidopsis thaliana
sc_31	yes	Shahan & Hsu et al. (This study)	WT Col-0	5_day	10000	Arabidopsis thaliana
sc_37	yes	Shahan & Hsu et al. (This study)	WT Col-0	6_day	10000	Arabidopsis thaliana
sc_40	yes	Shahan & Hsu et al. (This study)	WT Col-0	6_day	10000	Arabidopsis thaliana
sc_51	yes	Shahan & Hsu et al. (This study)	WT Col-0	5_day	10000	Arabidopsis thaliana
sc_20	no	Shahan & Hsu et al. (This study)	WT Col-0	5_day	10000	Arabidopsis thaliana
sc_21	no	Shahan & Hsu et al. (This study)	WT Col-0	5_day	10000	Arabidopsis thaliana
sc_25	no	Shahan & Hsu et al. (This study)	scr-4	5_day	10000	Arabidopsis thaliana
sc_36	no	Shahan & Hsu et al. (This study)	scr-4	5_day	10000	Arabidopsis thaliana
sc_52	no	Shahan & Hsu et al. (This study)	shr-2	5_day	10000	Arabidopsis thaliana
sc_53	no	Shahan & Hsu et al. (This study)	shr-2	5_day	10000	Arabidopsis thaliana

### Sheet: No. cells per label
Supplementary Dataset 1. Number of cells in the atlas annotated with each cell type and developmental stage combination
Cell Type	Meristem	Elongation	Maturation
Putative Quiescent Center	1195	0	0
Stem Cell Niche	1807	0	0
Columella	3600	2405	6834
Lateral Root Cap	6895	4273	2780
Atrichoblast	4096	5223	3661
Trichoblast	3330	4598	3881
Cortex	1686	5698	2822
Endodermis	1405	4801	4273
Pericycle	1643	6265	3670
Phloem	1546	4078	1117
Xylem	593	2752	1618
Procambium	2945	6275	2662

### Sheet: Markers
Supplementary Dataset 1. Cell type-specific marker genes used for marker-based method of atlas annotation.
Locus	Gene	Celltype	Source
AT4G00490	BAM 2	Columella	Ryu et al. 2019
AT1G62510	AT1G62510	Cortex	Ryu et al. 2019
AT5G07990	CYP75B1	Cortex	Ryu et al. 2019
AT5G55250	IAMT1	Cortex	Ryu et al. 2019
AT1G61590	AT1G61590	Endodermis	Ryu et al. 2019
AT4G02090	AT4G02090	Endodermis	Ryu et al. 2019
AT3G11550	CASP2	Endodermis	Ryu et al. 2019
AT2G27370	CASP3	Endodermis	Ryu et al. 2019
AT5G06200	CASP4	Endodermis	Ryu et al. 2019
AT5G57620	MYB36	Endodermis	Ryu et al. 2019
AT5G42180	PER64	Endodermis	Ryu et al. 2019
AT1G33090	AT1G33090	Trichoblast	Ryu et al. 2019
AT3G09330	AT3G09330	Trichoblast	Ryu et al. 2019
AT5G49270	COBL9	Trichoblast	Ryu et al. 2019
AT1G48930	GH9C1	Trichoblast	Ryu et al. 2019
AT1G69240	MES15	Trichoblast	Ryu et al. 2019
AT1G45545	WEL2	Trichoblast	Ryu et al. 2019
AT4G37160	sks15	Lateral Root Cap	Ryu et al. 2019
AT1G79840	GL2	Atrichoblast	Ryu et al. 2019
AT2G37260	WRKY44	Atrichoblast	Ryu et al. 2019
AT1G65310	XTH17	Atrichoblast	Ryu et al. 2019
AT1G79430	APL	Phloem	Ryu et al. 2019
AT5G62940	DOF5.6	Phloem	Ryu et al. 2019
AT2G37090	IRX9	Xylem	Ryu et al. 2019
AT5G12870	MYB46	Xylem	Ryu et al. 2019
AT3G09070	OPS	Procambium	Nagawa et al. 2006
AT5G43810	AGO10	Procambium	Nagawa et al. 2006
AT5G26930	GATA23	Pericycle	Beekman et al. 2014
AT3G26120	TEL1	Quiescent Center	Denyer et al. 2019
AT3G43270	PME32	Phloem	Denyer et al. 2019
AT1G68470	AT1G68470	Atrichoblast	escoring (Shahan, Hsu et al.)
AT1G55440	AT1G55440	Trichoblast	escoring (Shahan, Hsu et al.)
AT1G11330	RDA2	Pericycle	escoring (Shahan, Hsu et al.)
AT1G26790	CDF 6	Phloem	escoring (Shahan, Hsu et al.)
AT3G05180	AT3G05180	Xylem	escoring (Shahan, Hsu et al.)
AT3G55930	AT3G55930	Lateral Root Cap	escoring (Shahan, Hsu et al.)
AT5G36880	ACS	Lateral Root Cap	escoring (Shahan, Hsu et al.)
AT1G23210	GH9B6	Columella	escoring (Shahan, Hsu et al.)
AT5G57640	AT5G57640	Columella	escoring (Shahan, Hsu et al.)
AT3G60650	AT3G60650	Columella	escoring (Shahan, Hsu et al.)
AT1G13620	RGF2	Columella	escoring (Shahan, Hsu et al.)
AT1G17400	DRO3	Columella	escoring (Shahan, Hsu et al.)
AT1G55200	AT1G55200	Quiescent Center	escoring (Shahan, Hsu et al.)
AT5G45210	AT5G45210	Endodermis	Clark et al. 2019
